# Predicting Head and Neck Squamous Cell Carcinoma outcomes using long-term Patient-Derived Tumor Organoids

**DOI:** 10.64898/2026.03.22.713356

**Authors:** Marion Perréard, Jordane Divoux, Félicie Perrin, Romane Florent, Lucie Lecouflet, Guillaume Desmartin, Lucie Thorel, Florence Giffard, Sarah Burton, Jade Richard, Jean-Michel Grellard, Esther Lebreton, Emilie Brotin, Céline Villenet, Shéhérazade Sebda, Jean-Pascal Meneboo, Anamika Pandey, Valentin Harter, Corinne Jeanne, Céline Bazille, Audrey Lasne-Cardon, Maxime Humbert, Gaurav Kumar Pandey, Vianney Bastit, François Christy, Juliette Thariat, Nicolas Vigneron, Emmanuel Babin, Martin Figeac, Matthieu Meryet-Figuière, Laurent Poulain, Louis-Bastien Weiswald

## Abstract

Head and neck squamous cell carcinoma (HNSCC) remains associated with substantial morbidity and a 5-year overall survival rate of approximately 60%, reflecting persistent radio- and chemo-resistance and the lack of effective precision medicine strategies. Patient-Derived Tumor Organoids (PDTO) constitute promising functional models that may predict individual treatment response. In this study, we generated PDTO from surgically resected HNSCC of the oral cavity, oropharynx, larynx, and hypopharynx. A total of 20 long-term PDTO lines were established, maintaining growth over seven passages and successfully cryopreserved, capturing the molecular and clinical diversity of the patient cohort. These PDTO faithfully recapitulated histological features, major tumor marker expression, and the genomic and transcriptomic landscapes of their tumors of origin, with stability over time. Functional assays revealed heterogeneous responses to cisplatin and X-rays. Importantly, *in vitro* sensitivity of PDTO was associated with clinical outcome of patients at 24 months. Cisplatin response of PDTO predicted prognosis with 66.7% sensitivity and 100% specificity, while X-ray response showed 91.7% sensitivity and 75% specificity. Notably, all patients whose PDTO were classified as resistant to both cisplatin and X-rays experienced relapse and/or death within 24 months. Collectively, the successful long-term expansion and cryopreservation of HNSCC PDTO establish a stable and scalable preclinical resource that captures the molecular and clinical heterogeneity of the disease. This biobank provides a valuable platform for mechanistic studies and for the evaluation of innovative therapeutic strategies. This cohort represents one of the largest clinically annotated HNSCC PDTO collections to date, demonstrating a robust association between PDTO response to cisplatin and X-rays and patient prognosis. These findings support the predictive potential of PDTO-based functional assays and argue for their integration into standardized, rapid, and miniaturized precision oncology workflows for HNSCC.
