## Supplementary Data File 1 for "Predicting Head and Neck Squamous Cell Carcinoma outcomes using long-term Patient-Derived Tumor Organoids"

### Sheet: Sheet1
Suplenetary File 1. Comprehensive list of genes included in the targeted sequencing panel used for mutation profiling
ABALON
ABCB1
ABCC3
ABL1
ABL2
ABRAXAS1
ACTA2
ACVR1
ACVR1B
ACVR2A
ADGRA2
ADGRG6
AGO2
AKT1
AKT2
AKT3
ALK
ALOX12B
AMER1
ANKRD11
APC
APEX1
AR
ARAF
ARFRP1
ARHGAP19-SLIT1
ARID1A
ARID1B
ARID2
ARID5B
ASNS
ASXL1
ASXL2
ATIC
ATM
ATP6V0E1
ATR
ATRX
AURKA
AURKB
AXIN1
AXIN2
AXL
B2M
BABAM1
BAP1
BARD1
BBC3
BCL10
BCL2
BCL2L1
BCL2L11
BCL2L2
BCL2L2-PABPN1
BCL6
BCOR
BCORL1
BCR
BIRC3
BIRC7
BIVM-ERCC5
BLM
BLOC1S6
BMPR1A
BORCS8-MEF2B
BRAF
BRCA1
BRCA2
BRD4
BRIP1
BTG1
BTG2
BTK
C11orf65
C12orf43
C8orf34
C8orf34-AS1
CALR
CARD11
CARM1
CASP7
CASP8
CBFB
CBL
CBR3
CBR3-AS1
CCN6
CCND1
CCND2
CCND2-AS1
CCND3
CCNE1
CCNH
CCNQ
CD22
CD274
CD276
CD3EAP
CD44
CD70
CD74
CD79A
CD79B
CDA
CDC42
CDC73
CDH1
CDK12
CDK4
CDK6
CDK8
CDKN1A
CDKN1B
CDKN2A
CDKN2B
CDKN2B-AS1
CDKN2C
CEBPA
CENPA
CHD2
CHD4
CHEK1
CHEK2
CHTF8
CHURC1-FNTB
CIC
CNNM2
COMT
COP1
CREBBP
CRKL
CRLF2
CSDE1
CSF1R
CSF3R
CTCF
CTLA4
CTNNA1
CTNNB1
CTTN
CUL3
CUL4A
CXCL8
CXCR4
CYLD
CYP17A1
CYP19A1
CYP1B1
CYP2C8
CYP2D6
CYP4B1
CYSLTR2
CZ1P-ASNS
DAXX
DCUN1D1
DDR1
DDR2
DDX43
DERPC
DHFR
DHX8
DICER1
DINOL
DIS3
DNAJB1
DNMT1
DNMT3A
DNMT3B
DOT1L
DPYD
DPYD-AS1
DROSHA
DUSP4
DXO
DYNC2H1
E2F3
EED
EGFL7
EGFR
EGFR-AS1
EIF1AX
EIF4A2
EIF4E
ELF3
ELFN1
ELOC
EMSY
ENOSF1
EP300
EPAS1
EPCAM
EPHA2
EPHA3
EPHA5
EPHA7
EPHB1
EPHB4
ERBB2
ERBB3
ERBB4
ERCC1
ERCC2
ERCC3
ERCC4
ERCC5
ERF
ERG
ERRFI1
ESR1
ESR2
ETV1
ETV4
ETV5
ETV6
EWSR1
EXT1
EZH1
EZH2
EZR
FADD
FAM161A
FAM20A
FANCA
FANCC
FANCD2
FANCD2OS
FANCE
FANCF
FANCG
FANCL
FANCM
FAS
FAT1
FAT3
FBXW7
FBXW7-AS1
FCGR2A
FCGR3A
FGF10
FGF12
FGF14
FGF14-IT1
FGF19
FGF23
FGF3
FGF4
FGF6
FGFR1
FGFR2
FGFR3
FGFR4
FH
FLCN
FLJ37453
FLT1
FLT3
FLT4
FNTB
FOXA1
FOXL2
FOXO1
FOXP1
FRS2
FSHR
FUBP1
FYN
GAB2
GABRA6
GALNT12
GATA1
GATA2
GATA3
GATA4
GATA6
GGH
GID4
GLI1
GNA11
GNA13
GNAQ
GNAS
GNAS-AS1
GPS2
GPSM3
GREM1
GRIN2A
GRM3
GSK3B
GSTA1
GSTM1
GSTP1
GTF2IP1
GTF2IP4
GUCY1A2
H1-2
H2BC5
H3-3A
H3-3B
H3-4
H3-5
H3C1
H3C10
H3C11
H3C12
H3C13
H3C14
H3C15
H3C2
H3C3
H3C4
H3C6
H3C7
H3C8
H3P4
H3P6
HAS3
HDAC1
HDAC6
HGF
HLA-A
HLA-B
HMMR
HMMR-AS1
HNF1A
HOXB13
HRAS
HSD3B1
HSF2BP
HSP90AA1
HSP90AB1
HSPB1
HSPH1
HTATSF1P2
ICOSLG
ID3
IDH1
IDH2
IDH2-DT
IFNGR1
IGF1
IGF1R
IGF2
IKBKE
IKZF1
IL10
IL19
IL1A
IL4
IL7R
INHA
INHBA
INHBA-AS1
INPP4A
INPP4B
INPPL1
INS-IGF2
INSR
INSRR
IPCEF1
IPO9-AS1
IRAIN
IRF2
IRF4
IRS1
IRS2
JAK1
JAK2
JAK3
JUN
KAT6A
KCNJ5
KDM3B
KDM5A
KDM5C
KDM6A
KDR
KEAP1
KEL
KIT
KLC1
KLF4
KLHL6
KMT2A
KMT2B
KMT2C
KMT2D
KMT5A
KNSTRN
KRAS
LATS1
LATS2
LIG4
LIMK1
LIN28B
LMO1
LOC100129203
LOC100131635
LOC100506321
LOC100507346
LOC101927322
LOC101927770
LOC101929089
LOC101929829
LOC102723996
LOC105373805
LOC105379176
LOC110117498-PIK3R3
LOC115308161
LOC642484
LOC646626
LOC730100
LRP1B
LTK
LYN
LZTR1
MAF
MAGI2
MAGI2-AS3
MALT1
MAML2
MAP2K1
MAP2K2
MAP2K4
MAP3K1
MAP3K13
MAP3K14
MAP3K14-AS1
MAP4K3
MAPK1
MAPK3
MAPKAP1
MAX
MCL1
MDC1
MDC1-AS1
MDM2
MDM4
MECOM
MED12
MEF2B
MEN1
MERTK
MET
MFSD11
MGA
MGC32805
MGMT
MIR1237
MIR4640
MIR4673
MIR4713HG
MIR4728
MIR5196
MIR636
MIR6515
MIR6755
MIR6759
MIR6769B
MIR6780A
MIR6795
MIR6801
MIR6891
MIR6894
MIR6895
MITF
MKNK1
MKNK1-AS1
MLH1
MLH3
MLLT3
MPL
MRE11
MSH2
MSH3
MSH6
MSI1
MSI2
MST1
MST1R
MTAP
MTHFR
MTOR
MTOR-AS1
MTRR
MUC4
MUTYH
MXI1
MYB
MYC
MYCL
MYCN
MYCNOS
MYD88
MYO3B
MYOD1
nan
NAV1
NBN
NCOA3
NCOR1
NCOR2
NDRG1
NEGR1
NEIL1
NF1
NF2
NFE2L2
NFKBIA
NFKBIE
NKX2-1
NKX2-1-AS1
NKX3-1
NOS2
NOTCH1
NOTCH2
NOTCH2NLC
NOTCH2NLR
NOTCH3
NOTCH4
NPM1
NQO1
NQO2
NRAS
NSD1
NSD2
NSD3
NT5C2
NTHL1
NTRK1
NTRK2
NTRK3
NTRK3-AS1
NUF2
NUP93
NUTM1
OPRM1
P2RY8
PACRG
PAK1
PAK3
PAK5
PALB2
PARP1
PARP2
PARP3
PAX5
PBRM1
PDCD1
PDCD1LG2
PDGFRA
PDGFRB
PDK1
PDPK1
PGR
PGR-AS1
PHB
PHOX2B
PIK3C2B
PIK3C2G
PIK3C3
PIK3CA
PIK3CB
PIK3CD
PIK3CG
PIK3R1
PIK3R2
PIK3R3
PIM1
PLAT
PLCG1-AS1
PLCG2
PLK2
PMAIP1
PMS1
PMS2
PNRC1
POLD1
POLE
POLR2F
PON1
PPARG
PPM1D
PPP2R1A
PPP2R2A
PPP4R2
PPP6C
PRDM1
PRDM14
PREX2
PRKAA1
PRKACA
PRKAR1A
PRKCB
PRKCI
PRKD1
PRKDC
PRKN
PRSS8
PSMB8-AS1
PTCH1
PTEN
PTP4A1
PTPN11
PTPRD
PTPRO
PTPRS
PTPRT
PYROXD1
QKI
RAB35
RAC1
RAC2
RAD21
RAD50
RAD51
RAD51B
RAD51C
RAD51D
RAD51L3-RFFL
RAD52
RAD54L
RAF1
RANBP2
RARA
RARA-AS1
RASA1
RB1
RBM10
RECQL
RECQL4
REEP5
REL
RET
RGPD4
RHBDF2
RHEB
RHOA
RICTOR
RIT1
RNF112
RNF43
ROS1
RPL22
RPS6KA4
RPS6KB2
RPTOR
RRAGC
RRAS
RRAS2
RRM1
RSF1
RSPO2
RTEL1
RTEL1-TNFRSF6B
RUNX1
RUNX1T1
RXRA
RYBP
SDC4
SDCCAG8
SDHA
SDHAF2
SDHB
SDHC
SDHD
SEMA3C
SESN1
SESN2
SESN3
SETBP1
SETD2
SF3B1
SFTA3
SGK1
SH2B3
SH2D1A
SH2D2A
SHB
SHOC2
SHQ1
SLC12A9
SLC34A2
SLC7A8
SLCO1B1
SLCO1B3
SLCO1B3-SLCO1B7
SLIT1
SLIT2
SLX4
SMAD2
SMAD3
SMAD4
SMARCA4
SMARCB1
SMARCD1
SMG1
SMO
SMYD3
SNAPC5
SNCAIP
SOCS1
SOD2
SOS1
SOX10
SOX17
SOX2
SOX2-OT
SOX4
SOX9
SPEN
SPOP
SPRED1
SPTA1
SRC
SRP19
SRSF2
STAG2
STAT3
STAT4
STAT5A
STAT5B
STK11
STK19
STK40
SUFU
SUZ12
SYK
SYNE1
TAF1
TAP1
TAP2
TBX3
TCF3
TCF7L2
TDG
TEK
TENT5C
TERC
TERT
TET1
TET2
TET2-AS1
TGFB1
TGFBR1
TGFBR2
TH2LCRR
TIPARP
TLR2
TMEM127
TMPRSS2
TNF
TNFAIP3
TNFRSF14
TNFRSF14-AS1
TNFSF11
TOE1
TOP1
TOP2A
TP53
TP53BP1
TP63
TRAF2
TRAF7
TRRAP
TSC1
TSC2
TSHR
TSHZ2
TSHZ3
TSPAN31
TTF1
TUBGCP4
TXN
TXNRD2
TYMS
TYMSOS
TYRO3
U2AF1
U2AF1L5
UGT1A1
UGT1A10
UGT1A3
UGT1A4
UGT1A5
UGT1A6
UGT1A7
UGT1A8
UGT1A9
UMPS
UPF1
VEGFA
VHL
VRK2
VTCN1
WT1
WWTR1
XIAP
XPC
XPO1
XRCC1
XRCC2
XRCC3
YAP1
YES1
ZBTB2
ZFHX3
ZNF2
ZNF217
ZNF276
ZNF703
